# A transcription factor and a phosphatase regulate temperature-dependent morphogenesis in a fungal plant pathogen

**DOI:** 10.1101/2022.02.07.479299

**Authors:** Carolina Sardinha Francisco, Bruce A. McDonald, Javier Palma-Guerrero

## Abstract

Naturally fluctuating temperatures provide a constant environmental stress that requires adaptation. Some fungal pathogens respond to heat stress by producing new morphotypes that maximize their overall fitness. The fungal wheat pathogen *Z. tritici* responds to heat stress by switching from its yeast-like blastospore form to hyphae or chlamydospores. The regulatory mechanisms underlying this switch are unknown. Here, we demonstrate that a differential heat stress response is ubiquitous in *Z. tritici* populations around the world. We used QTL mapping to identify a single locus associated with the temperature-dependent morphogenesis and we found two genes, the transcription factor *ZtMsr1* and the protein phosphatase *ZtYvh1*, regulating this mechanism. We find that *ZtMsr1* regulates repression of hyphal growth and induces chlamydospore formation whereas *ZtYvh1* is required for hyphal growth. We next pinpointed that chlamydospore formation is a response to the intracellular osmotic stress generated by the heat stress. This intracellular stress stimulates the CWI and HOG MAPK pathways resulting in hyphal growth. If cell wall integrity is however compromised, *ZtMsr1* represses the hyphal development program and might induce the chlamydospore-inducing genes as a stress-response survival strategy. Taken together, these results suggest a novel mechanism through which morphological transitions are orchestrated in *Z. tritici* – a mechanism possibly also present in other pleomorphic fungi.

**IMPORTANCE:** Temperature is an environmental signal constantly monitored by pleomorphic fungi. Our experiments showed that yeast-to-hyphal or yeast-to-chlamydospore transitions are ubiquitous heat stress responses in *Z. tritici*. QTL mapping allowed us to identify a transcription factor and a protein phosphatase contributing to temperature-dependent morphogenesis. We showed that intracellular osmolarity is the pivotal signal inducing these transitions. We propose a regulatory network controlling *Z. tritici* morphogenesis, which may have broad implications for temperature sensing of fungal pathogens.
