## Supplementary material for "A transcription factor and a phosphatase regulate temperature-dependent morphogenesis in a fungal plant pathogen": Table S1

### Sheet: Sheet1
Table S1. Phenotypic data of 141 Zymoseptoria tritici isolates from five global populations.
Isolate ID	Population	Phenotype	Morphotype
ST01AUS_1A4	Australia	1	hyphae
ST01AUS_1A9	Australia	1	hyphae
ST01AUS_1B1	Australia	1	hyphae
ST01AUS_1B7	Australia	0	chlamydospore
ST01AUS_1B8	Australia	0	chlamydospore
ST01AUS_1C1	Australia	1	hyphae
ST01AUS_1C2	Australia	0	chlamydospore
ST01AUS_1C3	Australia	1	hyphae
ST01AUS_1C6	Australia	0	chlamydospore
ST01AUS_1C7	Australia	0	chlamydospore
ST01AUS_1C8	Australia	1	hyphae
ST01AUS_1D4	Australia	1	hyphae
ST01AUS_1D8	Australia	0	chlamydospore
ST01AUS_1D9	Australia	1	hyphae
ST01AUS_1E1	Australia	0	chlamydospore
ST01AUS_1E4	Australia	1	hyphae
ST01AUS_1E5	Australia	1	hyphae
ST01AUS_1F2	Australia	0	chlamydospore
ST01AUS_1F3	Australia	1	hyphae
ST01AUS_1F8	Australia	0	chlamydospore
ST01AUS_1G2	Australia	1	hyphae
ST01AUS_1G5	Australia	0	chlamydospore
ST01AUS_1H2	Australia	1	hyphae
ST01AUS_1H6	Australia	0	chlamydospore
ST01AUS_1H9	Australia	1	hyphae
ST90ORE_a12_3B_10	Oregon Ra	2	mixtureb
ST90ORE_a12_3B_11	Oregon R	1	hyphae
ST90ORE_a12_3B_12	Oregon R	1	hyphae
ST90ORE_a12_3B_13	Oregon R	0	chlamydospore
ST90ORE_a12_3B_14	Oregon R	1	hyphae
ST90ORE_a12_3B_15	Oregon R	1	hyphae
ST90ORE_a12_3B_17	Oregon R	0	chlamydospore
ST90ORE_a12_3B_18	Oregon R	1	hyphae
ST90ORE_a12_3B_2	Oregon R	0	chlamydospore
ST90ORE_a12_3B_20	Oregon R	2	mixture
ST90ORE_a12_3B_21	Oregon R	0	chlamydospore
ST90ORE_a12_3B_3	Oregon R	0	chlamydospore
ST90ORE_a12_3B_4	Oregon R	1	hyphae
ST90ORE_a12_3B_5	Oregon R	1	hyphae
ST90ORE_a12_3B_6	Oregon R	0	chlamydospore
ST90ORE_a12_3B_7	Oregon R	0	chlamydospore
ST90ORE_a12_3B_8	Oregon R	2	mixture
ST90ORE_a12_3B_9	Oregon R	2	mixture
ST90ORE_a12_4A_1	Oregon R	1	hyphae
ST90ORE_a12_4A_10	Oregon R	1	hyphae
ST90ORE_a12_4A_11	Oregon R	0	chlamydospore
ST90ORE_a12_4A_2	Oregon R	1	hyphae
ST90ORE_a12_4A_4	Oregon R	1	hyphae
ST90ORE_a12_4A_5	Oregon R	0	chlamydospore
ST90ORE_a12_4A_6	Oregon R	1	hyphae
ST90ORE_a12_4A_7	Oregon R	0	chlamydospore
ST90ORE_a15_2A_11	Oregon Sc	1	hyphae
ST90ORE_a15_2A_13	Oregon S	1	hyphae
ST90ORE_a15_2A_14	Oregon S	1	hyphae
ST90ORE_a15_2A_15	Oregon S	2	mixture
ST90ORE_a15_2A_16	Oregon S	0	chlamydospore
ST90ORE_a15_2A_6	Oregon S	1	hyphae
ST90ORE_a15_2A_7	Oregon S	0	chlamydospore
ST90ORE_a15_2A_8	Oregon S	0	chlamydospore
ST90ORE_a15_3B_1	Oregon S	0	chlamydospore
ST90ORE_a15_3B_10	Oregon S	0	chlamydospore
ST90ORE_a15_3B_13	Oregon S	1	hyphae
ST90ORE_a15_3B_15	Oregon S	1	hyphae
ST90ORE_a15_3B_18	Oregon S	1	hyphae
ST90ORE_a15_3B_19	Oregon S	0	chlamydospore
ST90ORE_a15_3B_3	Oregon S	0	chlamydospore
ST90ORE_a15_3B_4	Oregon S	1	hyphae
ST90ORE_a15_3B_5	Oregon S	1	hyphae
ST90ORE_a15_3B_6	Oregon S	1	hyphae
ST90ORE_a15_3B_9	Oregon S	0	chlamydospore
ST90ORE_a15_4A_10	Oregon S	1	hyphae
ST90ORE_a15_4A_11	Oregon S	1	hyphae
ST90ORE_a15_4A_13	Oregon S	0	chlamydospore
ST90ORE_a15_4A_15	Oregon S	1	hyphae
ST90ORE_a15_4A_17	Oregon S	1	hyphae
ST90ORE_a15_4A_19	Oregon S	1	hyphae
ST90ORE_a15_4A_2	Oregon S	1	hyphae
ST90ORE_a15_4A_3	Oregon S	1	hyphae
ST90ORE_a15_4A_4	Oregon S	1	hyphae
ST90ORE_a15_4A_7	Oregon S	2	mixture
ST92ISR_Ar_11g	Israel	2	mixture
ST92ISR_Ar_11i	Israel	0	chlamydospore
ST92ISR_Ar_12d	Israel	0	chlamydospore
ST92ISR_Ar_12e	Israel	0	chlamydospore
ST92ISR_Ar_12f	Israel	0	chlamydospore
ST92ISR_Ar_15a	Israel	0	chlamydospore
ST92ISR_Ar_15c	Israel	1	hyphae
ST92ISR_Ar_16a	Israel	0	chlamydospore
ST92ISR_Ar_16h	Israel	0	chlamydospore
ST92ISR_Ar_17b	Israel	0	chlamydospore
ST92ISR_Ar_17d	Israel	0	chlamydospore
ST92ISR_Ar_17i	Israel	1	hyphae
ST92ISR_Ar_17r	Israel	2	mixture
ST92ISR_Ar_17e	Israel	0	chlamydospore
ST92ISR_Ar_18b	Israel	0	chlamydospore
ST92ISR_Ar_19e	Israel	1	hyphae
ST92ISR_Ar_1b	Israel	0	chlamydospore
ST92ISR_Ar_1c	Israel	0	chlamydospore
ST92ISR_Ar_1j	Israel	0	chlamydospore
ST92ISR_Ar_21a	Israel	0	chlamydospore
ST92ISR_Ar_22f	Israel	0	chlamydospore
ST92ISR_Ar_2b	Israel	0	chlamydospore
ST92ISR_Ar_2c	Israel	0	chlamydospore
ST92ISR_Ar_2f	Israel	0	chlamydospore
ST92ISR_Ar_4b	Israel	0	chlamydospore
ST92ISR_Ar_4e	Israel	0	chlamydospore
ST92ISR_Ar_4f	Israel	0	chlamydospore
ST92ISR_Ar_4g	Israel	0	chlamydospore
ST92ISR_Ar_5a	Israel	2	mixture
ST92ISR_Ae_5g	Israel	2	mixture
ST99CH_3A1	Switezerland	2	mixture
ST99CH_3A10	Switezerland	1	hyphae
ST99CH_3A2	Switezerland	0	chlamydospore
ST99CH_3A4	Switezerland	0	chlamydospore
ST99CH_3A5	Switezerland	2	mixture
ST99CH_3A6	Switezerland	1	hyphae
ST99CH_3A8	Switezerland	1	hyphae
ST99CH_3A9	Switezerland	0	chlamydospore
ST99CH_3B2	Switezerland	1	hyphae
ST99CH_3B4	Switezerland	1	hyphae
ST99CH_3B8	Switezerland	0	chlamydospore
ST99CH_3C4	Switezerland	1	hyphae
ST99CH_3C7	Switezerland	1	hyphae
ST99CH_3D1	Switezerland	1	hyphae
ST99CH_3D3	Switezerland	0	chlamydospore
ST99CH_3D5	Switezerland	0	chlamydospore
ST99CH_3D7	Switezerland	1	hyphae
ST99CH_3D8	Switezerland	1	hyphae
ST99CH_3F1	Switezerland	2	mixture
ST99CH_3F2	Switezerland	2	mixture
ST99CH_3F3	Switezerland	1	hyphae
ST99CH_3F4	Switezerland	1	hyphae
ST99CH_3F5	Switezerland	1	hyphae
ST99CH_3G2	Switezerland	1	hyphae
ST99CH_3G3	Switezerland	0	chlamydospore
ST99CH_3G6	Switezerland	1	hyphae
ST99CH_3H1	Switezerland	1	hyphae
ST99CH_3H3	Switezerland	1	hyphae
ST99CH_3H4	Switezerland	1	hyphae
ST99CH_SW5	Switezerland	0	chlamydospore
ST99CH_SW39	Switezerland	1	hyphae
a Z. tritici isolates sampled from the resistance cultivar Madsen in Oregon/USA (termed Oregon R).
b Z. tritici isolates that showed a mixture of both chlamydospore and hyphal growth during the heat stress.
c Z. tritici isolates sampled from the susceptible cultivar Stephens in Oregon/USA (termed Oregon S).
