## Supplementary material for "A transcription factor and a phosphatase regulate temperature-dependent morphogenesis in a fungal plant pathogen": Table S2

### Sheet: Sheet1
Table S2. Phenotypic data of 231 progeny isolates from the cross between 1A5 and 1E4 Swiss Zymoseptoria tritici strains used for quantitative trait locus (QTL) mapping analysis.
Isolate ID	Phenotype	Morphotype
A1.1	0	chlamydospore
A10.1	0	chlamydospore
A11.1	0	chlamydospore
A11.2	0	chlamydospore
A12.2	0	chlamydospore
A13.1	0	chlamydospore
A14.1	0	chlamydospore
A14.2	1	hyphae
A16.1	0	chlamydospore
A16.2	0	chlamydospore
A17.1	0	chlamydospore
A18.1	0	chlamydospore
A18.2	0	chlamydospore
A19.1	0	chlamydospore
A2.1	0	chlamydospore
A21.1	0	chlamydospore
A21.2	0	chlamydospore
A22.1	0	chlamydospore
A22.2	0	chlamydospore
A23.2	0	chlamydospore
A24.1	0	chlamydospore
A24.2	0	chlamydospore
A25.1	0	chlamydospore
A25.2	0	chlamydospore
A26.1	0	chlamydospore
A26.2	0	chlamydospore
A28.1	0	chlamydospore
A29.1	0	chlamydospore
A3.1	0	chlamydospore
A3.2	0	chlamydospore
A30.1	0	chlamydospore
A30.2	0	chlamydospore
A31.1	0	chlamydospore
A32.1	0	chlamydospore
A33.1	0	chlamydospore
A35.1	0	chlamydospore
A35.2	0	chlamydospore
A36.1	0	chlamydospore
A37.1	0	chlamydospore
A38.1	0	chlamydospore
A39.1	1	hyphae
A39.2	0	chlamydospore
A4.1	1	hyphae
A40.1	0	chlamydospore
A40.2	0	chlamydospore
A41.1	0	chlamydospore
A42.1	0	chlamydospore
A42.2	1	hyphae
A43.2	0	chlamydospore
A44.1	0	chlamydospore
A44.2	1	hyphae
A45.1	0	chlamydospore
A45.2	0	chlamydospore
A47.1	0	chlamydospore
A47.2	0	chlamydospore
A48.1	1	hyphae
A49.1	0	chlamydospore
A5.1	0	chlamydospore
A50.1	0	chlamydospore
A50.2	0	chlamydospore
A51.1	0	chlamydospore
A51.2	1	hyphae
A53.2	0	chlamydospore
A54.1	1	hyphae
A54.2	0	chlamydospore
A55.1	0	chlamydospore
A57.1	0	chlamydospore
A59.1	1	hyphae
A6.1	0	chlamydospore
A60.1	0	chlamydospore
A60.2	0	chlamydospore
A62.1	0	chlamydospore
A63.1	1	hyphae
A63.2	0	chlamydospore
A64.1	0	chlamydospore
A66.1	0	chlamydospore
A66.2	1	hyphae
A8.1	0	chlamydospore
A9.1	0	chlamydospore
B1.1	0	chlamydospore
B1.3	0	chlamydospore
B10.1	1	hyphae
B10.2	0	chlamydospore
B11.1	0	chlamydospore
B12.1	0	chlamydospore
B13.2	1	hyphae
B14.1	0	chlamydospore
B15.1	1	hyphae
B16.1	0	chlamydospore
B16.2	0	chlamydospore
B17.1	0	chlamydospore
B17.2	0	chlamydospore
B18.1	0	chlamydospore
B18.2	0	chlamydospore
B19.1	0	chlamydospore
B19.2	0	chlamydospore
B20.1	0	chlamydospore
B20.2	0	chlamydospore
B21.1	0	chlamydospore
B22.1	0	chlamydospore
B22.2	0	chlamydospore
B23.1	0	chlamydospore
B24.1	0	chlamydospore
B25.1	0	chlamydospore
B26.1	0	chlamydospore
B27.1	0	chlamydospore
B27.2	1	hyphae
B28.1	2	mixturea
B28.2	0	chlamydospore
B29.1	2	mixture
B3.1	1	hyphae
B30.1	2	mixture
B31.1	0	chlamydospore
B31.2	1	hyphae
B32.1	0	chlamydospore
B32.2	0	chlamydospore
B33.1	0	chlamydospore
B33.2	0	chlamydospore
B34.1	1	hyphae
B35.1	0	chlamydospore
B35.2	0	chlamydospore
B37.1	1	hyphae
B37.3	0	chlamydospore
B38.1	0	chlamydospore
B39.1	1	hyphae
B4.1	0	chlamydospore
B4.2	1	hyphae
B40.1	0	chlamydospore
B41.1	0	chlamydospore
B42.1	0	chlamydospore
B42.2	0	chlamydospore
B42.3	1	hyphae
B43.1	0	chlamydospore
B44.1	0	chlamydospore
B45.1	0	chlamydospore
B45.2	1	hyphae
B46.1	0	chlamydospore
B46.2	0	chlamydospore
B47.1	0	chlamydospore
B48.1	0	chlamydospore
B48.2	0	chlamydospore
B49.1	0	chlamydospore
B50.1	0	chlamydospore
B50.2	1	hyphae
B51.1	0	chlamydospore
B7.1	0	chlamydospore
B9.1	0	chlamydospore
B9.2	0	chlamydospore
C1.1	0	chlamydospore
C1.2	0	chlamydospore
C11.1	0	chlamydospore
C12.1	0	chlamydospore
C12.2	0	chlamydospore
C13.1	0	chlamydospore
C14.1	1	hyphae
C16.1	0	chlamydospore
C16.3	0	chlamydospore
C17.1	0	chlamydospore
C19.1	0	chlamydospore
C2.2	2	mixture
C20.1	1	hyphae
C20.2	1	hyphae
C21.1	1	hyphae
C22.1	0	chlamydospore
C22.2	0	chlamydospore
C23.1	0	chlamydospore
C23.2	0	chlamydospore
C24.1	1	hyphae
C25.1	0	chlamydospore
C26.1	0	chlamydospore
C27.1	0	chlamydospore
C27.2	0	chlamydospore
C28.1	0	chlamydospore
C28.2	1	hyphae
C29.1	0	chlamydospore
C29.2	0	chlamydospore
C3.1	0	chlamydospore
C3.2	1	hyphae
C30.1	0	chlamydospore
C30.2	0	chlamydospore
C32.1	0	chlamydospore
C33.1	0	chlamydospore
C34.1	0	chlamydospore
C34.2	1	hyphae
C35.1	0	chlamydospore
C36.1	1	hyphae
C38.1	0	chlamydospore
C41.1	0	chlamydospore
C42.1	1	hyphae
C42.2	0	chlamydospore
C44.1	0	chlamydospore
C44.2	0	chlamydospore
C45.1	0	chlamydospore
C45.2	1	hyphae
C48.1	1	hyphae
C49.1	0	chlamydospore
C5.1	1	hyphae
C5.2	1	hyphae
C51.1	0	chlamydospore
C52.1	0	chlamydospore
C53.1	0	chlamydospore
C55.1	0	chlamydospore
C56.1	0	chlamydospore
C57.1	0	chlamydospore
C57.2	0	chlamydospore
C59.2	0	chlamydospore
C6.1	0	chlamydospore
C60.1	0	chlamydospore
C60.2	1	hyphae
C61.1	0	chlamydospore
C61.2	1	hyphae
C62.1	1	hyphae
C62.2	0	chlamydospore
C63.1	0	chlamydospore
C7.2	1	hyphae
C8.1	0	chlamydospore
CR4_A1.1	0	chlamydospore
CR4_A2.2	2	mixture
CR4_A3.2	1	hyphae
CR4_A4.1	0	chlamydospore
D1.2	1	hyphae
D1.3	0	chlamydospore
D10.1	2	mixture
D11.1	0	chlamydospore
D2.1	0	chlamydospore
D3.1	0	chlamydospore
D4.1	0	chlamydospore
D7.1	0	chlamydospore
D7.2	0	chlamydospore
D7.3	1	hyphae
D9.2	0	chlamydospore
a Z. tritici offspring isolates that showed a mixture of both chlamydospore and hyphal growth during the heat stress
