## Supplementary material for "A transcription factor and a phosphatase regulate temperature-dependent morphogenesis in a fungal plant pathogen": Table S3

### Sheet: Sheet1
Table S3. Genes identified within the QTL confidence interval on chromosome 12 for the differential morphological stress responses in the 1A5 x 1E4 cross.
1E4 Gene ID	1A5 Gene ID	IPO323 Gene IDa	InterPro description	Polymorphism (%)b			Homology to Saccharomyces cereviseae
				5' UTR	Coding sequence	3' UTR	Gene ID	Gene Function	Cover	E_value	Identity
g11054	g11033	64379	NAD(P)-binding domain / Glutamate dehydrogenase	1.21	<1	-	Gdh3	NADP(+)-dependent glutamate dehydrogenase	0.77	0	0.6952
g11056	g11034	106406	Zn(2)-C6 fungal type DNA binding domain (named ZtMsr1)	-	transposable element	1.78	-	-	-	-	-
g11057	g11035	101803	Argininosuccinate lyase	-	-	-	Arg4	Agininosuccinate lyase	0.96	0	0.5799
g11058	g11036	18783	VPS4-associated protein	-	-	-	Vfa1	Vacuolar sorting	0.96	7e-06	0.2727
g11059	g11037	50257	Zinc finger C2H2 integrase DNA binding domain (named Zt11037)	4.18	<1	-	-	-	-	-	-
g11060	g11038	50330	Dual specific protein phosphatase (named ZtYvh1)	13.33	very polymorphic	2.14	Yvh1	Dual specific protein phosphatase	0.65	1e-52	0.3425
g11061	g11039	50302	Potein phosphatase 2C family (named ZtPtc5)	4.84	<1	4.51	Ptc5	Mitochondrial type 2C protein phosphatase	0.7	5e-112	0.4527
g11062	g11040	106407	Ribosomal protein L31e	-	-	-	L31A	Ribosomal 60S subunit protein L31A	0.87	4e-49	0.6518
a JGI Mycosphaerella graminicola v2.0 (https://mycocosm.jgi.doe.gov/Mycgr3/Mycgr3.home.html)
b Percentage of nucleotide or amino acid variation in the untranslated regions (UTR) or proteins, respectively, between the alleles of 1A5 and 1E4 parental strains
