## Supplementary material for "A transcription factor and a phosphatase regulate temperature-dependent morphogenesis in a fungal plant pathogen": Table S4

### Sheet: Sheet1
Table S4. Effect of the candidate genes on the mycelial growth phase of Zymoseptoria tritici and the percentage of growth inhibition on nutrient-poor condition.
Strains	Average Radial Growtha	Relative Growth Inhibition (%)b
	Mycelial growth phase Nutrient-poor medium (WA)
Main mutants
1E4	3.76±0.02	-
1A5	1.60±0.02	-
1E4-EctZtMsr1-1A5(1)	0.87±0.01	76.9
1E4-EctZtMsr1-1A5(2)	1.37±0.06	63.6
1A5∆ZtMsr1	1.78±0.02	0
1E4∆ZtYvh1	0.93±0.03	75.3
1A5∆ZtYvh1	0.29±0.009	82
Complementated mutants
1E4	5.68±0.10	-
1A5	1.78±0.09	-
1E4∆ZtYvh1	1.14±0.05	80
1E4∆ZtYvh1+EctZtYvh1-1E4(1)	5.79±0.11	0
1E4∆ZtYvh1+EctZtYvh1-1E4(2)	5.77±0.06	0
1E4∆ZtYvh1+EctZtYvh1-1A5(1)	5.79±0.11	0
1E4∆ZtYvh1+EctZtYvh1-1A5(2)	5.83±0.08	0
1E4∆ZtYvh1+EctZtYvh1-1A5(3)	5.63±0.09	0
a The average radial growth (mm ± standard error) was calculated based on at least 20 colonies of each strain formed on five Petri dish plates containing Water Agar (WA) medium
b Growth inhibition (% reduction of growth radius) on Water Agar (WA) medium was calculated based on the radial growth (mm) of their respective wild-type strain. Mutants generated on the 1E4 genetic background were compared to 1E4 growth, whereas mutants generated on the 1A5 genetic background were compared to the 1A5 growth.
