## Supplementary material for "A transcription factor and a phosphatase regulate temperature-dependent morphogenesis in a fungal plant pathogen": Table S5

### Sheet: Sheet1
Table S5. Summary of the genetic contribution of ZtMsr1 and ZtYvh1 to the morphological stress response and cell integrity of Zymoseptoria tritici.
Strain	Morphotype at 27°C	Mycelial growth phase Nutrient-poor medium (WA)a	Cell wall and plasma membrane stressors
			1M Sorbitol	1mM H2O2b	2 mg/mL CRb	0.01% SDSb
Wild-types
1E4	Hyphae	⏀c	⏀	⏀	⏀	⏀
1A5	Chlamydospore	⏀	⏀	⏀	⏀	⏀
ZtMsr1
1E4-EctZtMsr1-1A5	Hyphae/Chlamydospore	+ / --	⏀	⏀	--	⏀
1A5ΔZtMsr1	Hyphae/Chlamydospore	+	⏀	⏀	⏀	⏀
ZtYvh1
1E4ΔZtYvh1	Hyphae/Chlamydospore	+ / --	⏀	⏀	--	--
1A5ΔZtYvh1	Chlamydospore	+ / --	⏀	⏀	-	--
1E4ΔZtYvh1+EctZtYvh1(1E4)	Hyphae	⏀	⏀	⏀	⏀	⏀
1E4ΔZtYvh1+EctZtYvh1(1A5)	Hyphae	⏀	⏀	⏀	⏀	⏀
a WA means Water Agar medium - a nutrient-poor condition that induces mycelial growth in Zymoseptoria tritici
b H2O2 means hydrogen peroxide; CR means Congo Red; and SDS means Sodium Dodecyl Sulfate
b (⏀) wild-type fungal growth or comparable to the correspondent wild-type strain; (+) indicates increased blastosporulation; (-) indicates growth inhibition; (--) indicates strong growth inhibition
