## Supplementary material for "A transcription factor and a phosphatase regulate temperature-dependent morphogenesis in a fungal plant pathogen": Table S7

### Sheet: Sheet1
Table S6. List of primers used in this study.
Original primer names	Primer namea	Primer sequence (5' - 3')	Purpose
Primes used for In fusion reaction
EctZtMsr1(1A5)-F	U1	TTTAGAGGTAATCCTTCTTTCCGACCTTGATAGCCGACAA	Ectopic integration of the ZtMsr1 allele from 1A5 strain into 1E4 strain background - includes 1Kb upstream of the gene
EctZtMsr1(1A5)-R	D1	ACGACGGCCAGTGCCAAGCTGGTACATTCATCACACTTGCGA	Ectopic integration of the ZtMsr1 allele from 1A5 strain into 1E4 strain background - includes 1Kb downstream of the gene
KOZtMsr1(1A5)_UF-F	U2	TAAGATATCGAGCTCGGTACCCGACCTTGATAGCCGACAA	Knock-out ZtMsr1 gene into the 1A5 strain background - 1Kb upflank of the gene
KOZtMsr1(1A5)_UF-R	U3	CTCCTTCAATATCAAAGCCGTCTGACAAGCGCTGACAAGC	Knock-out ZtMsr1 gene into the 1A5 strain background - 1Kb upflank of the gene
KOZtMsr1(1A5)_DF-F	D2	ATAGAGATCTGCTAGCCATCGCAGATGACGATGTAACGAA	Knock-out ZtMsr1 gene into the 1A5 strain background - 1Kb downflank of the gene
KOZtMsr1(1A5)_DF-R	D3	ATAGAGATCTGCTAGCCATCGCAGATGACGATGTAACGAA	Knock-out ZtMsr1 gene into the 1A5 strain background - 1Kb downflank of the gene
KOZt11037(1E4)_UF-F	U4	TAAGATATCGAGCTCGGTACTTATTGTTCCTCCCACAAACG	Knock-out Zt11037 gene into the 1E4 strain background - 1Kb upflank of the gene
KOZt11037(1E4)_UF-R	U5	CTCCTTCAATATCAAAGCCGGGTTTCCAAGTACTCGCAATT	Knock-out Zt11037 gene into the 1E4 strain background - 1Kb upflank of the gene
KOZt11037(1E4)_DF-F	D4	ATAGAGATCTGCTAGCCATCTGGGGAGGGGTGCATGAG	Knock-out Zt11037 gene into the 1E4 strain background - 1Kb downflank of the gene
KOZt11037(1E4)_DF-R	D5	CAGTGCCAAGCTTGCATGCCGTTTTGGTGCTGAGATGCAG	Knock-out Zt11037 gene into the 1E4 strain background - 1Kb downflank of the gene
KOZtYvh1(1E4)_UF-F	U6	TAAGATATCGAGCTCGGTACCTGCAGAACGGCAGATTATGT	Knock-out ZtYvh1 gene into the 1E4 strain background - 1Kb upflank of the gene
KOZtYvh1(1E4)_UF-R	U7	CTCCTTCAATATCAAAGCCGACTTGGATGTGGGAGGTCAG	Knock-out ZtYvh1 gene into the 1E4 strain background - 1Kb upflank of the gene
KOZtYvh1(1E4)_DF-F	D6	GGAATAGAGATCTGCTAGCCATCGATGAGGGCTTGGTTTTCTG	Knock-out ZtYvh1 gene into the 1E4 strain background - 1Kb downflank of the gene
KOZtYvh1(1E4)_DF-R	D7	CAGTGCCAAGCTTGCATGCCTGCAGGAATGGGAATGGGGTGAAG	Knock-out ZtYvh1 gene into the 1E4 strain background - 1Kb downflank of the gene
KOZtYvh1(1A5)_UF-F	U8	TAAGATATCGAGCTCGGTACTGCAGAACGGCAGATTATGT	Knock-out ZtYvh1 gene into the 1A5 strain background - 1Kb upflank of the gene
KOZtYvh1(1A5)_UF-R	U9	CTCCTTCAATATCAAAGCCGGGCCTTGGATGTGGGAGGTC	Knock-out ZtYvh1 gene into the 1A5 strain background - 1Kb upflank of the gene
KOZtYvh1(1A5)_DF-F	D8	ATAGAGATCTGCTAGCCATCAGTGGCAAGCCCACGGAC	Knock-out ZtYvh1 gene into the 1A5 strain background - 1Kb downflank of the gene
KOZtYvh1(1A5)_DF-R	D9	CAGTGCCAAGCTTGCATGCCGAATGGGAATGGGGTGAAGG	Knock-out ZtYvh1 gene into the 1A5 strain background - 1Kb downflank of the gene
KOZtPtc5(1E4)_UF-F	U10	TAAGATATCGAGCTCGGTACCAGACCCTTGGGGTTCTTGAC	Knock-out ZtPtc5 gene into the 1E4 strain background - 1Kb upflank of the gene
KOZtPtc5(1E4)_UF-R	U11	CTCCTTCAATATCAAAGCCGACGAATCTGCGAGTTGTGG	Knock-out ZtPtc5 gene into the 1E4 strain background - 1Kb upflank of the gene
KOZtPtc5(1E4)_DF-F	D10	GGAATAGAGATCTGCTAGCCATCAAGGTATCGGTGGAGCAGTG	Knock-out ZtPtc5 gene into the 1E4 strain background - 1Kb downflank of the gene
KOZtPtc5(1E4)_DF-R	D11	CCAAGCTTGCATGCCTGCAGAGGCGCAAGGGAATTTGTAAAAGT	Knock-out ZtPtc5 gene into the 1E4 strain background - 1Kb downflank of the gene
EctZtYvh1(1E4)_1E4KOZtYvh1-F	U12	GCCGAATTCGAGCTCGGTACTGCAGAACGGCAGATTATGT	Ectopic integration of the ZtYvh1 allele from 1E4 strain into 1E4-KOZtYvh1 mutant background - includes 1Kb upstream of the gene
EctZtYvh1(1E4)_1E4KOZtYvh1-R	D12	CCAACATGGTGGAGTGAGGGGAATGGGAATGGGGTGAAG	Ectopic integration of the ZtYvh1 allele from 1E4 strain into 1E4-ZtYvh1 mutant background - includes 1Kb downstream of the gene
EctZtYvh1(1A5)_1E4KOZtYvh1-F	U13	GCCGAATTCGAGCTCGGTACTGCAGAACGGCAGATTATGT	Ectopic integration of the ZtYvh1 allele from 1A5 strain into 1E4-KOZtYvh1 mutant background - includes 1Kb upstream of the gene
EctZtYvh1(1A5)_1E4KOZtYvh1-R	D13	CCAACATGGTGGAGTGAGGGGAATGGGAATGGGGTGAAG	Ectopic integration of the ZtYvh1 allele from 1A5 strain into 1E4-KOZtYvh1 mutant background - includes 1Kb downstream of the gene
Hyg_universal-F	HF	CGGCTTTGATATTGAAGGAGC	Amplification of Hygromycin resistance gene
Hyg_universal-R	HR	GATGGCTAGCAGATCTCTATTCC	Amplification of Hygromycin resistance gene
Primers used to confirm the mutant lines
Hyg_universal-F	HF1	CGGCTTTGATATTGAAGGAGC	Primer used to confirm the mutant lines under the Hygromicin resistance cassette
Hyg_universal-R	HR1	GATGGCTAGCAGATCTCTATTCC	Primer used to confirm the mutant lines under the Hygromicin resistance cassette
Screening_EctZtMsr1(1A5)-F	SC1	AGCATGCGGGCTCGCACAAG	Primer to confirm the ectopic integration of the allele ZtMsr1(1A5) into the 1E4-ZtMsr1 natural disrupted strain by a TE
Screening_EctZtMsr1(1A5)-F	SC2	GCACCTCTGGCTGGAGGTCA	Primer to confirm the ectopic integration of the allele ZtMsr1(1A5) into the 1E4-ZtMsr1 natural disrupted strain by a TE
Screening_KOZtMsr1(1A5)-F	SC3	ACCCTCGCCAAGTGTGAGAC	Primer to confirm the knock-out of ZtMsr1 gene in the 1A5 strain
Screening_KOZtMsr1(1A5)-F	SC4	ATTATGCTCAACTGGTCGCC	Primer to confirm the knock-out of ZtMsr1 gene in the 1A5 strain
Screening_KOZt11037(1E4)-F	SC5	ATGCCGAGGGAGGACCCTAG	Primer to confirm the presence of Zt11037(1E4) native gene
Screening_KOZt11037(1E4)-R	SC6	ACCCACCACATCATGCTAGCG	Primer to confirm the presence of Zt11037(1E4) native gene
Screening_KOZtYvh1(1E4)-F	SC7	ATCCTCCAGCGCACACACC	Primer to confirm the presence of ZtYvh1(1E4) native gene
Screening_KOZtYvh1(1E4)-R	SC8	ACCCACTCCCCACAACTACACC	Primer to confirm the presence of ZtYvh1(1E4) native gene
Screening_KOZtYvh1(1A5)-F	SC9	AGCATTGCTTGACGACATTG	Primer to confirm the knock-out of ZtYvh1 gene in the 1A5 strain
Screening_KOZtYvh1(1A5)-R	SC10	GGTGGATCTGGATCAGGAGA	Primer to confirm the knock-out of ZtYvh1 gene in the 1A5 strain
Screening_KOZtPtc5(1E4)-F	SC11	ACTGTTGTTGACGAACCGGC	Primer to confirm the presence of ZtPtc5(1E4) native gene
Screening_KOZtPtc5(1E4)-R	SC12	AGCTATCTTGTTGGACGTGGTG	Primer to confirm the presence of ZtPtc5(1E4) native gene
Screening_EctZtYvh1-F	SC13	ACCCTCTTCACCTCCACCTT	Primer to confirm the ectopic integration of the alleles ZtYvh1(1E4) or ZtYvh1(1A5) into the 1E4KOZtYvh1 mutant line
Screening_EctZtYvh1-R	SC14	TCAGAAGAACTCGTCAAGAAGGCGA	Primer to confirm the ectopic integration of the alleles ZtYvh1(1E4) or ZtYvh1(1A5) into the 1E4KOZtYvh1 mutant line
ZtMsr1(1A5)_OUT-F	OT1	CCACGATAGCGCTGAAGCTA	Primer anneling outside of the construction to confirm the location of the Hygromycin resistance cassette
Zt11037(1E4)_OUT-F	OT2	TGGAAGGGCTGAGAGAGACC	Primer anneling outside of the construction to confirm the location of the Hygromycin resistance cassette
ZtYvh1(1E4)_OUT-F	OT3	CAGTGACACCTTCTATGCCG	Primer anneling outside of the construction to confirm the location of the Hygromycin resistance cassette
ZtYvh1(1A5)_OUT-F	OT4	CAGTGACACCTTCTATGCCG	Primer anneling outside of the construction to confirm the location of the Hygromycin resistance cassette
ZtPtc5(1E4)_OUT-F	OT5	CAAGATTCGCTCGCTTATGC	Primer anneling outside of the construction to confirm the location of the Hygromycin resistance cassette
Hygromycin_Inner-R	HI	CCAGTTGCCTAAATGAACCA	Primer anneling within the Hygromycin resistance cassette
Primers used for qPCR
Zt18Sq-F	-	CGCAGCAAATCCCACGG	qRT-PCR reference gene (mitochondrial ribosomal protein S18 gene)
Zt18Sq-R	-	GCGCAGCTTCTTCCACTTTGAC	qRT-PCR reference gene (mitochondrial ribosomal protein S18 gene)
GenR_q-F	-	CTGTGCTCGACGTTGTCACT	qRT-PCR to confirm copy number of the Geneticin resistance cassette
GenR_q-R	-	ATACTTTCTCGGCAGGAGCA	qRT-PCR to confirm copy number of the Geneticin resistance cassette
HygR_r-F	-	CGTCTGCTGCTCCATACAAG	qRT-PCR to confirm copy number of the Hygromycin resistance cassette
HygR_r-R	-	CTCGATGAGCTGATGCTTTG	qRT-PCR to confirm copy number of the Hygromycin resistance cassette
a Primer names used in the Figure S1.
